# An engineered culture vessel and flow system to improve the *in vitro* analysis of volatile organic compounds

**DOI:** 10.1101/2023.08.05.552027

**Authors:** Jarrett Eshima, Taylor R. Pennington, Youssef Abdellatif, Angela Ponce Olea, Joel F. Lusk, Benjamin D. Ambrose, Ethan Marschall, Christopher Miranda, Paula Phan, Christina Aridi, Barbara S. Smith

## Abstract

Volatile organic compounds (VOCs) are a biologically important subset of an organism’s metabolome, yet *in vitro* techniques for the analysis of these small molecules vary substantially in practice, restricting the interpretation and reproducibility of study findings. Here, we present an engineered culture tool, termed the “Biodome”, designed to enhance analyte sensitivity by integrating dynamic headspace sampling methodology for the recovery of VOCs from viable biological cultures. We validate the functionality of the device for *in vitro* volatile metabolomics utilizing computational modeling and fluorescent imaging of mammalian cell culture. We then leverage comprehensive two-dimensional gas chromatography coupled with a time-of-flight mass spectrometer and the enhanced sampling capabilities afforded by our tool to identify seven VOCs not found in the media or exogenously derived from the sampling method (typical pitfalls with *in vitro* volatilome analysis). We further work to validate the endogenous production of these VOCs using two independent approaches: (i) glycolysis-mediated stable isotopic labeling techniques using ^13^C_6_–D-glucose and (ii) RNA interference (RNAi) to selectively knockdown β-oxidation via silencing of *CPT2*. Isotope labeling reveals 2-Decen-1-ol as endogenously derived with glucose as a carbon source and, through RNAi, we find evidence supporting endogenous production of 2-ethyl-1-hexene, dodecyl acrylate, tridecanoic acid methyl ester and a low abundance alkene (C17) with molecular backbones likely derived from fatty acid degradation. To demonstrate applicability beyond mammalian cell culture, we assess the production of VOCs throughout the log and stationary phases of growth in ampicillin-resistant DH5α *Escherichia coli*. We identified nine compounds with results supporting endogenous production, six of which were not previously associated with *E. coli*. Our findings emphasize the improved capabilities of the Biodome for *in vitro* volatile metabolomics and provide a platform for the standardization of methodology.
