## Supplementary Dataset 1 for "An engineered culture vessel and flow system to improve the *in vitro* analysis of volatile organic compounds"

### Sheet: Supplemental_Dataset_1
		Media Day 1			Media Day 2			Media Day 3			Media Day 4			Instrument Blank			Empty Day 1			Empty Day 2			Empty Day 3			Empty Day 4			Instrument Blank			SK-OV-3 Day 1			SK-OV-3 Day 2			SK-OV-3 Day 3			SK-OV-3 Day 4
Peak	Mass	Dim1	Dim2	Log10 Abundance	Dim1	Dim2	Log10 Abundance	Dim1	Dim2	Log10 Abundance	Dim1	Dim2	Log10 Abundance	Dim1	Dim2	Log10 Abundance	Dim1	Dim2	Log10 Abundance	Dim1	Dim2	Log10 Abundance	Dim1	Dim2	Log10 Abundance	Dim1	Dim2	Log10 Abundance	Dim1	Dim2	Log10 Abundance	Dim1	Dim2	Log10 Abundance	Dim1	Dim2	Log10 Abundance	Dim1	Dim2	Log10 Abundance	Dim1	Dim2	Log10 Abundance
Pyridine	79	846	1.21	7.33179	826	1.23	6.29558	846	1.2	6.24366	870	1.14	6.7728				828	1.2	5.83271	836	1.18	5.53848	836	1.19	5.01786	836	1.19	5.01431	830	1.23	2.86775	864	1.19	7.0583	832	1.22	5.28292	828	1.23	5.37318	852	1.19	5.21662
Heptane, 2,4-dimethyl-	43	948	0.65	5.81015				960	0.64	4.66231	940	0.64	4.79788	958	0.68	4.38162	960	0.68	6.08498	960	0.67	5.79381	960	0.67	5.38202	962	0.67	5.51865				972	0.68	6.14131	942	0.66	6.15239				956	0.66	6.02216
Heptane, 2,3-dimethyl-	43				972	0.64	3.96061	992	0.64	3.99389	974	0.64	4.41724				988	0.66	4.8643	988	0.66	4.41195	988	0.66	3.94953	988	0.66	4.11224							988	0.68	5.16954	962	0.67	2.43149	1002	0.68	4.94464
Cyclohexane, 1,2,3-trimethyl-, (1à,2á,3à)-	69	1018	0.68	3.84104	1000	0.67	3.80631				1000	0.65	3.69301				1008	0.68	4.28819	1008	0.67	3.86773	1008	0.68	3.28524	1010	0.67	3.41701							1002	0.68	2.73712	986	0.68	4.601	996	0.68	3.1063
Furfural	95	1074	1.8	5.33445	1092	1.75	3.15879				1088	1.69	3.01675				1076	1.74	4.14944	1082	1.7	2.87983				1078	1.73	3.22192	1070	1.8	4.2949	1088	1.75	5.00386	1094	1.73	4.42706	1090	1.73	4.05059	1102	1.69	4.11556
Benzene, 1,3-dimethyl-	91	1100	0.87	6.0872	1110	0.87	5.0557	1122	0.84	4.03296	1108	0.83	4.21892				1074	0.88	5.16494	1074	0.88	4.61455	1074	0.88	4.04618	1076	0.88	3.94171				1116	0.86	5.79316	1094	0.89	5.14979	1092	0.89	5.16721	1104	0.88	4.58909
Benzene, 1,3-dimethyl-	91	1156	0.91	5.66042	1166	0.9	4.5932	1138	0.85	4.41851	1124	0.84	4.64488				1134	0.91	4.70406	1134	0.91	4.12689	1136	0.91	3.47861	1136	0.91	3.21402				1170	0.9	6.02233	1152	0.92	5.52548	1148	0.92	5.58257	1160	0.91	5.01002
Analyte 452	57	1152	0.84	5.23167	1162	0.84	4.01721	1184	0.82	3.4636				1136	0.86	4.12206	1134	0.84	4.10254	1134	0.84	3.4734	1136	0.84	3.40406	1136	0.84	3.53542				1168	0.84	5.15561	1150	0.85	3.55057	1148	0.85	3.00474	1158	0.85	3.03433
Styrene	104	1158	1.01	6.35669	1168	1	4.95284	1192	0.98	4.13122	1180	0.97	4.41187	1138	1.02	3.77218	1138	1.02	4.81866	1138	1.02	4.16048	1138	1.02	4.11076	1140	1.01	4.3439	1132	1.05	3.54859	1172	0.99	6.81149	1154	1.02	4.96629	1150	1.02	4.31853	1162	1.01	3.58693
2-Heptanone	43	1168	0.87	5.51823	1176	0.86	4.28983	1198	0.85	4.18999	1186	0.83	4.93413				1150	0.87	4.43919	1150	0.87	3.84337				1152	0.87	4.04481				1180	0.86	5.13842	1166	0.88	4.00591	1162	0.88	3.76907	1172	0.88	3.29886
Heptanal	41	1186	0.86	5.61386	1194	0.86	4.6291	1216	0.84	4.34728	1204	0.83	4.78323				1170	0.87	4.70406	1170	0.87	4.17515	1170	0.87	3.82831	1170	0.86	4.22725				1198	0.86	5.02639	1184	0.87	3.89183	1180	0.87	3.62278	1190	0.87	3.31558
Octane, 2,2,6-trimethyl-	57	1266	0.66	4.88818	1272	0.66	4.28665	1260	0.65	4.41075										1254	0.66	4.67162	1254	0.66	3.77564	1254	0.65	3.05435							1262	0.67	4.10235	1260	0.67	4.20278	1266	0.67	3.38735
Benzene, propyl-	91	1274	0.86	5.07041	1280	0.86	4.17659	1298	0.85	3.6165	1288	0.83	3.68951				1260	0.86	4.23281	1260	0.86	3.64732	1262	0.86	2.98144	1262	0.86	3.20356				1282	0.86	4.70709	1268	0.87	3.87427	1266	0.87	4.00146
Benzene, 1-ethyl-4-methyl-	105	1286	0.87	5.26565	1294	0.87	4.38735				1300	0.84	3.94801				1274	0.87	4.44966	1274	0.87	3.87705	1276	0.87	3.32642	1276	0.87	3.21274				1294	0.87	4.85839	1282	0.88	4.22616	1280	0.88	4.28529	1288	0.88	3.39067
Hexanal, 2-ethyl-	57	1292	0.81	5.03405	1298	0.81	4.18217	1314	0.8	3.81587	1306	0.79	4.15168				1282	0.81	4.0966	1282	0.81	3.39047	1282	0.81	3.564	1282	0.81	3.60991				1300	0.81	5.25237	1290	0.83	3.74581	1288	0.82	3.82782	1294	0.82	4.0363
Furan, 2-pentyl-	81	1324	0.83	5.25751	1330	0.83	4.28227	1344	0.82	3.83571	1336	0.8	4.17142				1316	0.83	4.10085	1316	0.83	3.63171	1316	0.83	3.06864	1316	0.83	3.62251				1330	0.83	4.97902	1320	0.84	4.15297	1318	0.84	4.03416	1324	0.84	2.952
Octane, 3,5-dimethyl-	43	1332	0.66	6.03754	1330	0.66	5.70651	1344	0.65	5.43569				1324	0.66	3.58327	1326	0.66	5.78759				1326	0.66	5.14403	1326	0.66	5.28689				1330	0.67	4.42588	1328	0.67	3.88782	1326	0.67	3.99221	1324	0.67	3.04491
à-Methylstyrene	118	1336	0.98	4.74699	1342	0.97	3.50979	1356	0.96	3.11284	1348	0.94	3.68714				1328	0.97	3.63447	1326	0.97	2.69545	1328	0.97	2.69697	1328	0.97	3.34048				1342	0.97	5.02125	1332	0.98	3.0171	1330	0.98	2.70211
Heptane, 2,2,4,6,6-pentamethyl-	57	1356	0.65	5.01176	1362	0.65	4.26268	1362	0.66	3.83843	1362	0.75	3.59543							1348	0.65	4.7891	1350	0.65	4.07242	1350	0.65	3.74208				1360	0.66	5.25107	1352	0.66	4.7204	1350	0.66	4.7897	1356	0.66	4.01967
3-Octanone	57	1358	0.85	5.51488	1364	0.84	3.91589	1376	0.84	3.65707	1370	0.82	4.41858				1352	0.84	3.29239	1352	0.84	2.99371				1352	0.84	3.22199				1364	0.84	5.18006	1356	0.86	3.63326	1354	0.86	3.28288
Benzaldehyde	77	1360	1.42	6.34254	1368	1.4	5.17264	1382	1.38	4.90844	1374	1.35	5.48713				1356	1.39	4.98644	1356	1.39	4.47811	1356	1.39	4.06378	1356	1.39	4.49708	1348	1.44	3.4142	1366	1.4	6.06838	1358	1.42	4.6272	1356	1.41	4.18222	1362	1.4	3.92936
Benzene, 1,2,3-trimethyl-	105	1362	0.9	5.4835	1368	0.9	4.50915	1382	0.89	4.1963	1374	0.87	4.20262				1354	0.9	4.64247	1354	0.9	4.16495	1354	0.9	3.56701	1354	0.9	3.57423				1366	0.9	5.08517	1358	0.91	4.32648	1356	0.91	4.38672	1362	0.91	3.39927
2-Octanone	43	1374	0.87	5.96763	1380	0.87	4.54371	1392	0.86	4.38262	1384	0.85	5.08541				1368	0.87	4.29603	1368	0.87	3.96962	1368	0.87	3.53096	1368	0.87	4.02131				1380	0.87	5.67668	1372	0.88	4.05782	1370	0.88	3.48523
Hexane, 3,3-dimethyl-	57	1396	0.65	4.89175	1402	0.65	4.20301	1394	0.65	3.42415	1406	0.65	4.17751				1390	0.66	5.12986	1390	0.66	4.54323	1390	0.66	3.84989	1390	0.66	3.71611				1400	0.66	5.20489	1392	0.67	4.79423	1390	0.67	4.9017	1396	0.67	4.1457
Octanal	41	1394	0.87	5.91739	1400	0.86	4.97899	1412	0.86	4.90054	1406	0.84	5.33606				1390	0.86	4.87386	1390	0.86	4.49453	1390	0.86	4.18944	1390	0.86	4.59279	1384	0.89	3.10307	1400	0.86	5.33131	1392	0.87	4.23259	1390	0.87	3.99053	1396	0.87	3.62291
Cyclohexene, 1-methyl-4-(1-methylethenyl)-, (S)-	68	1406	0.79	4.7168	1412	0.78	4.05991	1424	0.78	3.67377	1418	0.76	3.47939				1400	0.79	3.8157	1400	0.79	3.41821	1402	0.79	2.67399	1402	0.78	2.93186				1410	0.78	3.69115	1402	0.8	2.97184	1400	0.8	3.08886
Octane, 2,3,6,7-tetramethyl-	43	1414	0.65	4.61938	1418	0.65	4.07587	1430	0.65	3.84701	1424	0.64	4.05219				1408	0.66	4.3451	1408	0.66	4.04784	1408	0.66	3.55721	1408	0.66	3.76132				1416	0.66	4.42461	1410	0.67	4.03816	1408	0.67	4.0954	1412	0.67	3.40655
Decane, 2,3,5,8-tetramethyl-	57	1420	0.65	5.62079	1426	0.65	5.13889	1436	0.65	4.92478	1430	0.64	4.67448				1416	0.66	5.29733	1416	0.66	5.06813	1418	0.66	4.66969	1418	0.66	4.79533				1424	0.66	5.36897	1416	0.67	4.97757	1416	0.67	5.06174	1420	0.67	4.30907
Hexane, 2,2,3-trimethyl-	57	1442	0.66	4.9452	1446	0.65	4.25404	1456	0.65	3.8681	1452	0.8	3.26925				1438	0.66	4.69821	1438	0.66	4.28485	1438	0.66	3.75462	1438	0.66	3.83145				1444	0.66	4.91935	1438	0.67	4.59446	1436	0.67	4.54823	1440	0.67	3.91243
2-Ethyl-1-hexanol	57	1452	1.06	6.48397	1450	1.07	4.66291	1466	1.06	5.40881	1460	1.03	6.10518	1450	1.04	4.42739	1450	1.04	5.12435	1450	1.04	4.61826	1452	1.04	4.5461	1450	1.04	4.89246	1442	1.07	4.26399	1454	1.06	6.87894	1448	1.07	6.02333	1448	1.06	5.95108	1450	1.06	5.0565
1-Octene, 3,7-dimethyl-	43	1474	0.69	5.76174	1480	0.68	5.27312	1488	0.68	4.99116	1482	0.66	4.36875	1472	0.68	3.41408	1472	0.68	5.45162	1472	0.68	5.19283	1472	0.68	4.82663	1472	0.68	4.99676							1470	0.68	4.19017	1468	0.68	4.27819	1472	0.68	3.48153
Octane, 1-chloro-	91	1482	0.79	5.61986	1486	0.78	4.24301	1496	0.78	3.97625	1490	0.76	4.2722				1480	0.79	4.3466	1480	0.78	4.11883	1480	0.79	3.45407	1480	0.78	4.28854				1484	0.78	5.1094	1478	0.79	3.43824	1476	0.8	2.98664
1-Octene, 3,7-dimethyl-	55	1494	0.7	4.92155	1498	0.7	3.86411	1506	0.69	3.48271	1480	0.79	3.35777				1492	0.7	4.04376	1492	0.69	3.98207	1492	0.7	4.23315	1492	0.69	3.78287				1494	0.69	4.0748	1490	0.69	2.8013	1488	0.71	3.02978	1480	0.69	2.44461
Undecane	57	1502	0.67	5.35923	1506	0.67	4.70107	1514	0.67	4.6084	1510	0.65	4.04692				1500	0.67	5.27462	1500	0.67	5.10792	1500	0.67	4.77628	1500	0.67	4.56117				1502	0.67	4.93438	1496	0.68	4.48599	1496	0.68	4.43207	1498	0.68	3.67647
Decane	43	1508	0.67	5.88886	1512	0.66	5.41139				1498	0.65	2.86949	1492	0.75	3.03852	1506	0.67	5.65663	1506	0.67	5.46354	1506	0.67	5.0616	1506	0.66	5.27083				1512	0.66	4.01786	1504	0.68	4.98214	1502	0.68	5.05381	1506	0.68	4.25289
Oxalic acid, allyl nonyl ester	43	1518	0.67	5.6186	1522	0.67	5.17421	1520	0.66	5.19867	1516	0.65	4.40046				1518	0.67	5.37895	1518	0.67	5.18089	1518	0.67	4.77749	1518	0.66	4.9593				1518	0.66	4.83977	1514	0.68	4.64278	1512	0.68	4.70741	1516	0.68	3.90589
Octane, 2,3,6,7-tetramethyl-	43	1532	0.67	5.59172	1536	0.67	5.16692	1544	0.66	4.9334	1546	0.76	3.98081				1532	0.67	5.38776	1532	0.67	5.20278	1532	0.67	4.77828	1532	0.66	4.96338				1532	0.67	4.78974	1528	0.68	4.39238	1526	0.68	4.47183	1530	0.68	3.59428
Ether, 6-methylheptyl vinyl	57				1548	0.69	3.91406	1554	0.69	3.7395	1542	0.77	4.04989				1542	0.68	4.00055	1542	0.69	3.90854	1548	0.67	2.92178	1536	0.68	3.4635				1532	0.69	4.28128	1542	0.7	2.8071	1542	0.7	2.85911
Nonane, 4-ethyl-5-methyl-	43	1570	0.68	5.06203	1574	0.68	4.25033	1580	0.67	3.66345							1570	0.67	4.30098	1574	0.69	3.06928	1570	0.67	3.54597	1570	0.67	3.93101				1568	0.67	4.73307	1566	0.69	3.04174	1564	0.69	2.92907
2-Nonanone	58	1574	0.87	5.07477	1578	0.87	3.81241	1584	0.86	3.49348	1582	0.84	4.33752				1574	0.86	3.75038	1574	0.86	3.24962				1574	0.86	3.5023	1568	0.89	2.84741	1576	0.87	4.42471	1572	0.88	3.29711	1570	0.88	2.83803
Acetophenone	105	1578	1.39	6.38585	1584	1.37	5.37189	1590	1.36	4.96849	1586	1.34	5.59788				1580	1.36	4.27614	1582	1.35	3.56105				1582	1.35	3.97116	1572	1.4	3.49127	1580	1.38	6.75247	1576	1.39	5.44351	1574	1.38	4.82983	1576	1.38	3.82549
cis-Decalin, 2-syn-methyl-	81	1594	0.75	4.16156	1598	0.74	2.7342	1606	0.75	2.91067							1592	0.75	3.53441	1592	0.75	3.34901	1592	0.75	2.83742							1592	0.75	3.61969	1588	0.76	2.70533	1586	0.76	2.44089
1-Octene, 3,7-dimethyl-	57				1600	0.87	5.75393	1606	0.86	5.615	1602	0.84	6.16109	1618	0.78	3.69304	1610	0.85	2.66251	1618	0.85	2.8022	1596	0.86	5.10293	1596	0.86	5.65752	1588	0.88	4.07021	1584	0.91	1.70845	1594	0.88	5.17662	1592	0.87	4.75768	1594	0.87	4.48216
Undecane, 5-methyl-	57	1608	0.68	5.82751	1612	0.67	4.49575	1618	0.67	4.15768							1610	0.67	4.30676	1618	0.67	3.69072	1610	0.67	3.34216	1610	0.68	3.33325				1606	0.67	5.12622	1604	0.69	3.72854	1602	0.68	3.48027
4-Undecene, (E)-	41	1686	0.7	5.48386	1688	0.7	4.81205	1692	0.7	4.79962	1690	0.69	5.02203	1696	0.74	4.19244	1686	0.71	4.66486	1686	0.7	4.70948	1686	0.71	4.12964	1686	0.7	4.4851				1682	0.7	4.71935	1680	0.71	3.83467	1678	0.72	3.76749	1680	0.72	3.30057
Dodecane	57	1694	0.69	6.6818	1696	0.68	5.83237	1700	0.68	5.63132	1698	0.67	5.07849	1680	0.74	3.00092	1694	0.68	5.4504	1694	0.68	5.2943	1694	0.68	4.96415	1694	0.68	4.91234	1684	0.7	2.81959	1688	0.69	6.36146	1686	0.69	5.13424	1686	0.69	4.81666	1688	0.69	3.83011
4-Dodecene	55	1702	0.7	6.04538	1706	0.7	4.65264	1710	0.7	4.45616	1708	0.69	4.43629	1712	0.76	2.94232	1706	0.7	4.06715	1706	0.71	4.07698	1706	0.71	3.25707	1706	0.7	3.7925				1698	0.7	5.36483	1696	0.71	3.84404	1696	0.71	3.49282
Dodecane, 6-methyl-	57	1718	0.67	4.75072	1724	0.67	4.38579	1724	0.67	4.16996				1714	0.72	3.44717	1720	0.67	4.47968	1720	0.67	4.30356	1720	0.67	3.88644	1720	0.67	3.82398				1714	0.67	4.32046	1712	0.69	3.27703	1712	0.68	3.17206
4-Dodecene, (E)-	55	1728	0.71	4.85586	1732	0.71	3.84465				1710	0.85	3.10154	1710	0.76	2.98897	1730	0.71	3.94149	1730	0.71	3.96042	1730	0.71	3.00638	1730	0.71	3.64471				1724	0.71	4.01166	1722	0.72	2.77501	1722	0.72	2.77473
Decanal	41	1788	0.87	5.7618	1790	0.87	5.06219	1794	0.86	4.762	1792	0.84	4.97455	1794	0.96	4.36015	1790	0.86	4.67865	1790	0.86	4.28824	1790	0.86	4.08673	1790	0.86	4.63866	1780	0.88	4.04471	1784	0.86	5.53639	1784	0.87	4.8621	1782	0.87	4.65964	1784	0.87	4.29161
Naphthalene	128	1804	1.3	4.75905	1808	1.3	4.09591	1810	1.29	4.13493	1808	1.27	4.5162				1806	1.28	4.03074	1806	1.28	3.63447				1806	1.28	3.21835				1800	1.3	4.24285	1798	1.31	3.47224	1796	1.3	3.59456
Hexadecane	57	1838	0.67	5.7675	1842	0.67	5.48892	1844	0.67	5.24749	1842	0.66	4.87806	1848	0.73	4.35338	1842	0.67	5.29532	1842	0.67	5.14319	1842	0.67	4.6672	1842	0.67	4.86406				1834	0.66	4.95432	1832	0.68	4.92367	1832	0.68	4.47734	1834	0.68	3.87937
Hexadecane	71	1854	0.67	4.95426	1858	0.67	4.7599	1860	0.67	4.50369	1858	0.66	3.93045	1838	0.72	3.7513	1856	0.67	4.52163	1856	0.67	4.36912	1858	0.67	3.83007	1858	0.67	4.07598				1848	0.66	3.96742	1858	0.68	3.80818	1848	0.68	3.61483
Dodecane, 2,6,11-trimethyl-	57	1872	0.68	5.40476	1874	0.68	4.84988	1876	0.68	4.72858	1876	0.67	4.92588	1864	0.72	3.95059	1876	0.69	4.68717				1876	0.69	4.27358	1876	0.69	4.38133	1864	0.71	3.33906	1866	0.68	4.69786	1866	0.7	4.338	1864	0.7	4.13172	1866	0.7	3.58552
Acetic acid, trifluoro-, 3,7-dimethyloctyl ester	69	1894	0.69	5.70852	1898	0.69	5.59806	1900	0.69	5.44446	1898	0.68	5.46098	1896	0.75	3.5574	1898	0.69	5.30385	1898	0.69	5.22307	1898	0.69	4.75287	1898	0.69	5.02369				1890	0.69	3.63943	1888	0.7	3.22776	1888	0.7	3.18045
Decane, 2,9-dimethyl-	43	1910	0.69	5.84816	1912	0.69	5.76893	1914	0.69	5.60268	1912	0.68	5.53641	1912	0.75	4.57644	1912	0.7	5.4316	1912	0.69	5.35468	1912	0.69	4.85706	1912	0.69	5.1395				1896	0.83	3.35456	1918	0.69	3.59742	1902	0.7	2.88636
Tetradecane	57	1918	0.67	5.71041	1920	0.68	5.66574	1922	0.67	5.43193	1920	0.66	5.17128	1922	0.72	4.90854	1920	0.68	5.32784	1920	0.68	5.2767	1922	0.68	4.7723	1920	0.67	5.02696				1912	0.67	4.65383	1910	0.68	4.5675	1910	0.69	4.52326	1912	0.69	3.32775
Dodecane, 2,7,10-trimethyl-	57	1934	0.67	5.45215	1938	0.68	5.34489	1938	0.68	5.09267	1938	0.66	5.0318	1946	0.72	4.83134	1938	0.68	4.94635	1938	0.68	4.87715	1938	0.68	4.38342	1938	0.68	4.65082				1946	0.68	4.27388	1928	0.69	4.20422	1926	0.69	4.10685	1928	0.69	2.65307
2-Octanone	58	1944	0.87	4.77674	1948	0.87	3.59723	1950	0.87	3.2067	1948	0.85	4.02429				1948	0.86	3.37503				1950	0.86	2.74295	1948	0.86	3.25432				1940	0.87	3.95375	1940	0.88	3.17065	1940	0.88	3.26616
Undecanal	41	1968	0.87	5.10262	1970	0.87	4.30694	1972	0.87	4.25376	1970	0.85	4.50472				1970	0.86	3.72361	1970	0.86	3.64938	1972	0.86	3.84327	1970	0.86	3.79935	1960	0.89	3.21645	1962	0.86	4.5309	1962	0.88	3.90865	1960	0.87	3.93654	1962	0.87	2.95083
Hexadecane	57				1968	1.02	4.62124	1970	1.01	3.61262	1972	0.99	3.19763				1970	0.98	4.19298	1950	0.92	3.84428	1978	1	2.80308				1968	0.99	4.06361	1972	1.03	4.26059	1968	1.03	2.76855	1974	1.03	4.04726	1972	1.03	3.8089
Octane, 2,3,6,7-tetramethyl-	71				1968	0.68	5.19237	1968	0.68	4.96764	1968	0.66	4.86839	1974	0.73	4.18254	1968	0.68	4.79953	1968	0.68	4.737	1968	0.68	4.26736	1968	0.68	4.5364				1980	0.69	3.81108	1984	0.69	2.66646	1950	0.69	2.70055
1-Iodo-2-methylundecane	57	1982	0.69	4.88019	1998	0.69	4.88839	1998	0.69	4.51619	1998	0.68	4.80249	2010	0.72	4.67066	1998	0.69	4.36993	1998	0.69	4.23597	1998	0.69	3.71616	1998	0.69	4.01021	1986	0.71	3.30414	1988	0.69	4.89343	1988	0.7	3.98962	1986	0.7	3.56328
2,6-Dimethyldecane	71	2002	0.68	4.64631				2006	0.69	4.18436	2008	0.67	3.81873				2006	0.69	4.13739	2006	0.69	4.03507	2012	0.69	2.42755	2020	0.69	2.39611	1996	0.71	2.23305	1996	0.7	2.79197	1994	0.7	2.52126	1994	0.7	2.37704
Oxalic acid, allyl nonyl ester	57	2026	0.67	3.95628				2024	0.7	3.92615	2008	0.69	3.81422				2034	0.71	3.23204				2014	0.69	2.85446	2016	0.69	2.64012				2040	0.69	3.46615	2022	0.72	2.5876	2018	0.73	2.61952
Octacosane	57	2042	0.9	4.82505	2024	0.99	4.56059	2026	0.98	4.6329	2024	0.97	4.12649				2002	0.94	4.4316	2034	0.97	3.74131	2032	0.97	3.2403										2022	0.92	2.5483	2022	0.91	3.82621	2020	0.91	3.7869
Tetradecane	57	2042	0.7	6.33024	2044	0.7	5.85921	2044	0.7	5.41593	2044	0.68	5.39296	2042	0.71	4.59406	2046	0.7	5.16867	2046	0.7	5.06836	2046	0.7	4.68956	2046	0.69	4.95761	2032	0.71	4.078	2034	0.69	5.61742	2034	0.71	5.08957	2032	0.71	4.59349	2034	0.71	3.69889
3-Tetradecene, (Z)-	55	2036	0.72	4.95961	2038	0.72	4.3123	2040	0.72	4.25584				2044	0.73	3.79571	2040	0.72	4.11023	2040	0.72	3.9642	2040	0.72	3.76713	2040	0.71	4.01421	2038	0.71	2.5916	2044	0.71	3.8783	2052	0.73	3.68503	2042	0.73	2.96889
Tridecane, 1-iodo-	57				2066	0.7	4.86334	2068	0.7	4.41942	2066	0.68	4.41561				2068	0.7	4.24354	2068	0.7	4.13011	2068	0.7	3.53137	2068	0.7	3.88548	2054	0.72	3.71805	2056	0.69	3.85444	2056	0.71	3.97548	2056	0.71	3.42658
Decane, 2,3,5,8-tetramethyl-	71	2130	0.68	4.96077	2132	0.68	4.92083	2132	0.68	4.58374	2132	0.66	4.51433	2140	0.72	4.94123	2132	0.68	4.49416	2132	0.68	4.39752	2134	0.68	3.90039	2132	0.68	4.31319	2112	0.71	2.53184	2134	0.7	3.98122	2134	0.71	4.00053	2134	0.72	3.63161
2-Decen-1-ol	41	2144	0.86	3.80257	2140	0.87	4.97507	2140	0.87	5.00037	2122	0.97	3.54027	2134	0.74	4.85609	2140	0.86	4.37493	2140	0.86	4.67921	2142	0.86	4.61672	2140	0.86	4.55184	2128	0.88	3.40587	2130	0.87	4.41788	2130	0.87	3.88726	2128	0.88	4.07185	2130	0.88	3.40085
Analyte 878	43	2174	1.2	4.83113	2176	1.18	3.3513	2176	1.19	3.97981	2176	1.16	4.20862	2150	1.14	4.329	2180	1.16	3.68206	2180	1.17	4.18747	2180	1.17	3.79628	2178	1.17	4.33528	2166	1.19	4.04626	2166	1.18	4.68042	2166	1.18	3.89401	2166	1.17	3.97988
4-Tetradecene, (E)-	97	2188	0.72	4.15239	2174	0.7	3.87566	2190	0.69	3.02927	2190	0.69	3.38598	2200	0.75	3.61569	2200	0.73	3.56299	2200	0.73	3.06418	2200	0.73	2.77746	2190	0.7	2.65881				2186	0.72	3.35658				2186	0.74	2.76814	2188	0.74	2.06099
1-Chloroundecane	91	2208	0.81	5.49926	2212	0.81	5.42133	2212	0.81	5.1468	2212	0.79	5.24817				2212	0.8	5.03554	2212	0.8	4.96541	2212	0.8	4.48191	2212	0.8	4.86889	2200	0.82	3.44683	2200	0.81	4.44113	2200	0.82	3.82646	2200	0.82	3.91991	2200	0.82	3.3594
1-Dodecanol	55	2236	1.02	5.50512	2240	1.03	6.14637	2238	1.04	6.02995	2238	1.01	6.53682	2252	0.9	4.38618	2222	0.94	3.21075	2242	1.01	5.57281	2244	1.01	5.28389	2242	1.01	5.70206	2226	1.02	3.99224	2226	1.03	4.96098	2226	1.02	4.32669	2226	1.02	4.28066	2226	1.03	3.84194
trans-2-Undecen-1-ol	57	2296	0.88	4.88279				2312	0.86	3.72151	2284	0.93	4.33709	2270	1.02	3.67299	2300	0.87	4.53062	2298	0.88	3.05277	2302	0.88	3.01115	2300	0.88	3.73677	2286	0.89	3.21412	2286	0.88	3.70455	2286	0.88	3.99111	2286	0.88	3.85633	2286	0.88	3.84084
1-Chloroundecane	91	2350	0.87	4.21959	2352	0.87	3.7144				2352	0.85	3.4645	2332	0.85	3.53972	2352	0.86	3.55356	2352	0.86	3.55084				2352	0.86	3.88528	2336	0.87	3.52882	2338	0.86	3.3101	2338	0.87	3.51279	2336	0.86	3.39974
Hexadecane	57	2354	0.87	3.91532	2358	0.73	5.33859	2358	0.73	4.89997	2358	0.71	4.92757	2342	0.74	5.58408	2360	0.73	4.83425	2360	0.73	4.65037				2360	0.73	4.73597	2342	0.74	4.47465	2344	0.72	4.82449	2344	0.74	5.12815	2344	0.74	5.19243	2344	0.74	3.86325
Tetradecane	57	2376	0.75	5.10504	2378	0.74	5.14497	2378	0.74	4.65471	2378	0.71	4.57177	2360	0.9	3.5004	2380	0.74	4.83402	2380	0.73	4.4484	2360	0.73	4.10418	2380	0.73	4.59621	2364	0.75	4.60136	2362	0.73	4.38554	2364	0.74	4.97222	2364	0.74	4.67386	2362	0.74	2.9731
Tetradecane, 1-fluoro-	45	2444	0.75	4.98242	2430	0.9	3.23288				2432	0.67	3.30254	2450	0.78	3.17628	2452	0.73	2.94024	2426	0.82	3.56031	2444	0.9	2.25116	2426	0.81	3.47105				2428	0.77	3.78538				2444	0.75	2.50592	2462	0.84	1.58807
Benzene, (1-pentylhexyl)-	91	2452	0.89	4.42823	2454	0.89	3.89963	2454	0.89	3.49843	2454	0.89	3.7552	2424	0.89	4.46623	2456	0.89	3.82404	2456	0.88	3.7572	2456	0.89	3.02219	2456	0.88	3.9887	2438	0.9	3.61203	2438	0.89	3.51553	2438	0.89	3.57058	2438	0.88	3.13464
Butanoic acid, (tetrahydro-2-furanyl)methyl ester	71	2452	0.93	4.79414	2454	0.93	4.46416	2454	0.92	4.10571				2422	0.92	5.49945	2456	0.92	4.44104	2456	0.92	3.97154	2456	0.92	3.6596	2456	0.92	4.30932				2440	0.92	4.52462	2442	0.92	4.63275	2440	0.92	4.5076
Cyclopent-2-enone, 5-allyl-3-benzylamino-2,5-dichloro-4,4-dimethoxy-	91	2458	0.9	4.69526	2462	0.9	4.23323	2462	0.9	3.91331	2460	0.89	4.16835	2454	0.91	4.77548	2462	0.89	4.0059	2462	0.89	4.12001	2464	0.89	3.71603	2462	0.89	4.33905	2444	0.9	3.97007	2444	0.89	3.95153	2444	0.89	4.07631	2444	0.89	3.65226
Heptane, 1-nitro-	41	2466	0.97	4.97096	2470	0.97	4.29795				2468	0.96	4.15483	2472	0.96	3.30971	2450	0.9	3.56761				2474	0.96	3.7372	2472	0.96	4.02355				2472	0.94	3.47999	2452	0.84	3.53579	2464	0.91	3.5276	2472	0.84	3.07614
Heptadecane, 2-methyl-	57	2472	0.77	5.28489	2474	0.77	5.0149				2462	0.82	4.80279	2462	0.91	3.56611	2476	0.77	4.71536	2468	0.82	4.46311	2468	0.83	4.20976	2476	0.77	4.57829	2456	0.78	4.4026	2456	0.77	4.40249	2494	0.77	4.1886	2456	0.77	4.52586	2452	0.84	4.03703
2-Dodecanol, 2-methyl-	59	2478	0.99	4.79454	2482	0.98	4.98061	2480	0.98	4.67557	2480	0.97	4.3781	2454	0.98	5.44316	2484	0.98	4.47958	2484	0.98	4.1965	2484	0.98	4.09675	2482	0.98	4.30561	2464	0.99	5.15455	2464	0.98	4.52928	2464	0.98	4.80766	2464	0.97	4.73677
