## Supplementary Dataset 2 for "An engineered culture vessel and flow system to improve the *in vitro* analysis of volatile organic compounds"

### Sheet: Supplemental_Dataset_2
		Media Day 1			Media Day 2			Media Day 3			Media Day 4			Instrument Blank			Empty Day 1			Empty Day 2			Empty Day 3			Empty Day 4			Instrument Blank			SK-OV-3 Day 1			SK-OV-3 Day 2			SK-OV-3 Day 3			SK-OV-3 Day 4
Peak	Mass	Dim1	Dim2	Log10 Abundance	Dim1	Dim2	Log10 Abundance	Dim1	Dim2	Log10 Abundance	Dim1	Dim2	Log10 Abundance	Dim1	Dim2	Log10 Abundance	Dim1	Dim2	Log10 Abundance	Dim1	Dim2	Log10 Abundance	Dim1	Dim2	Log10 Abundance	Dim1	Dim2	Log10 Abundance	Dim1	Dim2	Log10 Abundance	Dim1	Dim2	Log10 Abundance	Dim1	Dim2	Log10 Abundance	Dim1	Dim2	Log10 Abundance	Dim1	Dim2	Log10 Abundance
Acetone	58	544	0.72	5.00872	562	0.71	5.53502				576	0.62	4.84119				562	0.78	1.72244													574	0.66	5.80232	552	0.74	1.94978				566	0.72	4.86095
Dimethyl ether	45	640	0.81	4.47744	654	0.8	4.59627	632	0.83	5.52553	642	0.79	4.79014																						638	0.82	4.46707	648	0.82	2.79986	638	0.82	3.11881
Cyclobutanol	44	637	1.08	5.24001	644	1.125	3.66365	654	1.175	4.03147	646	1.155	4.72919							650	1.11	2.48334	639	0.975	2.62268							642	0.965	3.11337	639	1.18	3.3181				641	1.09	3.754
Butanal, 2-methyl-	41	760	0.65	4.72896	760	0.75	4.29525				778	0.74	5.03203				748	0.79	3.73963													774	0.77	5.50978				772	0.66	4.24378	756	0.76	4.70605
Hexane, 2,4-dimethyl-	43	784	0.64	5.13784	804	0.64	4.6119	776	0.62	3.53233	784	0.63	3.10365	784	0.66	3.67039							786	0.65	5.23065	788	0.65	5.31289				772	0.64	5.05474	774	0.65	4.68956	788	0.66	2.86514
Toluene	91	896	0.86	5.85913	914	0.85	5.09003				936	0.8	4.36497																			926	0.83	5.84686	888	0.85	4.98138	882	0.86	5.05612	906	0.85	4.63831
Hexanal	41	978	0.85	5.95927	992	0.84	5.02401	1028	0.82	4.57067	1010	0.82	4.75182																			1004	0.84	5.35601	976	0.86	4.5007	970	0.86	4.24885	988	0.85	3.9439
Cyclopentanone	55	998	1.05	3.83251	992	1.05	3.3949				1000	1.02	3.92108																			1002	1.05	5.66023	986	1.07	4.55052	986	1.07	3.8681	1004	1.04	4.12792
1-Methyldecylamine	41	1044	0.82	3.74994	1034	0.85	2.54867	1040	0.84	3.08892	1050	0.86	3.10045													1036	0.76	2.43106				1048	0.84	3.94913	1036	0.85	2.06946				1036	0.85	2.66509
1-Hexanol	56	1126	1.16	5.46092	1136	1.16	4.03888				1146	1.11	4.12781				1112	1.16	3.0839													1138	1.15	5.79521	1124	1.17	4.31528	1120	1.17	3.98334	1128	1.15	3.03692
Hexane, 2,4-dimethyl-	57	1138	0.65	4.83066				1136	0.65	3.92847	1122	0.65	3.81828							1142	0.66	2.83891										1150	0.66	4.05967	1132	0.67	3.52022				1140	0.66	2.47425
Pyrazine, 2,5-dimethyl-	42	1170	1.14	5.10583	1198	1.1	4.77071	1214	1.08	4.68024	1210	1.06	4.60202																1176	1.13	4.74979	1178	1.13	5.55574	1180	1.13	4.76731	1178	1.12	4.22499	1188	1.11	4.19485
Benzene, (1-methylethyl)-	105	1292	0.87	5.11348	1300	0.86	4.13705	1310	0.86	3.87887	1306	0.84	3.54633							1282	0.87	3.5518	1292	0.89	2.90824							1300	0.86	4.66827	1288	0.88	3.72491	1286	0.88	3.89403
1,3,5-Cycloheptatriene, 7,7-dimethyl-	105	1332	0.9	4.85928	1338	0.89	3.92127	1316	0.85	3.56941	1344	0.87	3.1851				1322	0.89	4.03271	1322	0.89	3.39278										1338	0.89	4.49999	1328	0.91	3.76288	1326	0.9	3.84631
1-Heptanol	43	1334	1.13	4.96214	1340	1.12	4.2415				1342	1.09	4.15688																			1338	1.12	4.75206	1330	1.13	2.89127	1328	1.13	2.52264
1-Octen-3-one	55	1344	0.91	5.06281	1352	0.91	4.06931	1364	0.9	3.93707	1356	0.88	4.55606				1338	0.91	3.35693							1338	0.9	3.05383				1352	0.91	4.51766	1344	0.92	3.08546	1340	0.93	2.59277
1-Octen-3-ol	57	1348	1.09	5.49247	1354	1.08	4.21102	1366	1.07	3.82044	1358	1.05	4.30303																			1352	1.08	5.59815	1344	1.09	3.88151	1344	1.1	3.53133
Benzene, 1,3-dichloro-	146	1426	1.12	4.08791	1432	1.12	3.41208	1442	1.1	2.97025	1436	1.07	2.97685				1420	1.11	3.6545	1420	1.1	2.90833										1428	1.11	3.17714	1420	1.12	2.58894	1418	1.13	2.58589
Mesitylene	105	1428	0.94	4.66765	1434	0.94	3.73382	1446	0.93	3.49732	1440	0.91	3.49646				1424	0.93	3.99026	1424	0.94	3.40413										1432	0.94	4.15483	1424	0.95	3.45393	1422	0.95	3.5543
Benzonitrile	103	1436	1.54	5.20949	1444	1.52	4.41779	1454	1.5	4.37737	1448	1.47	4.62589				1434	1.51	3.90587							1434	1.5	3.50405				1440	1.53	5.38737	1434	1.54	4.60512	1432	1.54	4.30121	1436	1.52	3.95017
Indane	117	1462	0.98	4.11908	1468	0.98	3.4299	1478	0.97	3.03881	1472	0.95	2.94409				1458	0.98	3.50824	1458	0.97	2.74615										1464	0.97	3.72229	1458	0.98	2.91862	1456	0.99	2.97771
Benzene, 1-methyl-2-propyl-	105	1466	0.86	4.30998	1472	0.86	3.60838	1482	0.85	3.42653	1476	0.83	3.19706				1464	0.86	3.84656	1464	0.85	3.27169										1468	0.86	3.59525	1462	0.87	2.9736	1460	0.87	3.26997
Benzene, 1,4-diethyl-	119	1476	0.86	4.12096	1482	0.86	3.20051	1490	0.86	3.04028	1486	0.84	2.9667				1474	0.87	3.669	1474	0.86	2.90956										1478	0.87	3.44872	1472	0.88	2.8833	1470	0.88	2.9127
Phosphonic acid, (p-hydroxyphenyl)-	94	1488	1.64	5.84906	1500	1.53	4.39525	1490	1.6	3.95591	1492	1.44	6.12643				1500	1.42	4.04618							1500	1.44	3.81202	1486	1.56	5.31751	1478	1.65	5.88984	1484	1.59	5.10256	1488	1.53	4.78061	1490	1.52	4.03991
Benzeneacetaldehyde	91	1532	1.42	5.62289	1538	1.4	4.50399	1546	1.39	4.39211	1542	1.37	5.09593				1534	1.39	4.01415							1534	1.38	3.76637	1524	1.44	3.61593	1534	1.41	5.19001	1530	1.42	4.68089	1528	1.41	4.50751	1532	1.4	4.40919
1-Octanol	41	1534	1.09	5.68802	1538	1.1	4.51079	1544	1.1	4.36965	1540	1.07	4.92881				1534	1.07	3.78491							1534	1.07	3.68991				1534	1.1	5.2739	1530	1.1	3.70048	1528	1.1	3.35634
2-Octenal, (E)-	41	1538	0.96	4.64236	1542	0.96	3.70357	1550	0.95	3.55617	1544	0.93	4.09524				1526	0.85	3.0319													1540	0.96	4.26292	1526	0.86	2.95891	1526	1.1	2.72415
Analyte 654	43	1606	1.53	5.08776	1614	1.5	4.67144	1616	1.5	4.52872	1614	1.46	4.66586																			1606	1.51	6.04464	1606	1.5	4.50203	1606	1.5	4.02266
1H-Pyrazole, 4,5-dihydro-5,5-dimethyl-4-isopropylidene-	82	1718	1.12	5.05072	1722	1.11	4.24159	1726	1.11	4.07924	1724	1.09	4.56697																			1718	1.11	5.15763	1716	1.11	3.59936	1716	1.11	3.57782
1-Nonanol	56	1724	1.07	4.77895	1730	1.07	3.04784	1732	1.09	3.02291	1728	1.05	3.87446													1736	0.94	1.95768				1720	1.08	4.62798	1720	1.07	2.97353	1718	1.07	3.10655
Dodecane, 4,6-dimethyl-	71	1790	0.67	5.39982	1792	0.67	5.18933	1794	0.67	4.98606				1798	0.73	3.48998	1792	0.67	4.91688				1792	0.67	4.32445							1790	0.67	3.71684	1802	0.69	4.58629				1808	0.68	3.08274
Undecane, 5-ethyl-	57				1812	0.68	4.58265	1814	0.68	4.37241	1814	0.68	4.81927	1794	0.73	3.03915				1808	0.7	3.05641	1812	0.68	3.64676							1800	0.68	3.16428	1818	0.68	4.37063	1816	0.69	2.89749	1812	0.61	3.41282
Benzene, 1,3-bis(1,1-dimethylethyl)-	57	1836	0.79	6.40934	1840	0.79	5.15407	1842	0.78	4.94816	1840	0.76	5.0128				1838	0.78	3.05718													1830	0.78	6.49617	1830	0.8	5.3401	1830	0.79	4.94535	1830	0.8	3.70378
Tridecane	71	1864	0.67	4.95139	1868	0.67	4.77527	1870	0.67	4.49551	1868	0.66	4.24718							1868	0.67	4.29145	1868	0.67	3.8587										1872	0.68	3.70658	1872	0.68	3.6682	1848	0.68	2.8203
Nonanoic acid	60	1940	1.99	6.42836	1946	1.99	4.53009	1946	0	4.79363	1924	0.03	6.09105				1960	1.94	4.47837							1956	1.95	3.14577	1932	0.01	4.72631	1934	0.01	5.84365	1930	0.04	3.34513	1924	0.08	3.92184
1-Iodo-2-methylundecane	57	1970	0.69	4.59711	1974	0.69	4.30055	1974	0.69	4.15988										1974	0.69	3.81745										1968	0.71	3.07763	1980	0.7	2.71083	1964	0.7	2.59956
3-tert-Butyl-2-pyrazolin-5-one	125	2084	0.99	5.08315	2086	0.99	3.69527	2088	0.98	2.96672	2086	0.97	3.79023																			2080	0.99	5.17472	2080	0.98	3.53518	2080	0.98	2.75905
n-Decanoic acid	60	2104	1.86	5.61284	2106	1.85	3.46415	2108	1.86	4.00395	2094	1.87	5.37382	2098	1.93	3.09574													2092	1.87	5.02099	2092	1.89	5.20574	2092	1.92	3.81158	2092	1.87	3.26347
2-Octanol, 2-methyl-	59	2152	0.88	4.81819	2156	0.88	4.56419	2156	0.88	3.79527							2158	0.87	3.53805	2156	0.87	3.30013							2144	0.89	4.03389	2144	0.89	4.33777	2144	0.89	4.13272	2144	0.88	3.69208
4-Hepten-2-one, (E)-	43	2212	0.95	4.74391	2216	0.95	4.17112	2216	0.95	3.62826	2214	0.94	4.16877													2216	0.94	3.66961	2204	0.96	4.68482	2204	0.96	4.38678	2204	0.96	3.86597	2204	0.96	3.90537
3,3-Diethylpentadecane	57	2204	0.9	3.47269	2222	0.87	4.2226	2224	0.88	3.54176							2236	0.89	4.5459													2218	0.94	4.46941	2218	0.94	3.69156	2220	0.93	4.28315	2218	0.94	4.14654
2-Tridecanone	58	2226	0.84	4.58309	2228	0.84	3.84252	2228	0.84	3.6244	2228	0.83	3.67423	2226	0.9	4.24766										2230	0.83	2.92383				2218	0.84	3.6504	2218	0.85	3.38717	2218	0.85	3.48065
1-Iodo-2-methylundecane	71				2268	0.69	5.4639	2254	0.66	4.29363	2268	0.67	4.93752																2256	0.55	3.47588	2252	0.54	3.51275	2256	0.7	4.78093	2256	0.7	4.79347	2256	0.7	3.49677
n-Hexadecanoic acid	60	2268	0.98	4.45579	2264	1.11	3.63756	2282	0.93	3.5652																			2264	0.88	5.00643	2262	0.98	3.2903	2264	0.97	5.53882	2270	0.88	3.64027	2262	0.99	3.6756
2-Tetradecanone	58	2274	0.88	4.36649	2276	0.88	3.65231	2276	0.87	3.31629	2276	0.87	3.61192	2284	0.74	4.83836										2278	0.87	3.08712				2264	0.89	3.19526	2266	0.88	4.09369	2266	0.88	4.21844	2266	0.88	2.61336
Indan, 6-tert-butyl-4-ethyl-1,1-dimethyl-	215	2338	0.97	5.09652	2340	0.97	4.83154	2340	0.97	3.95629	2340	0.95	3.73871																			2326	0.96	4.72761	2326	0.96	3.69481	2326	0.96	3.16708
2,4-Di-tert-butylphenol	191	2344	1.54	5.77052	2346	1.53	5.72719	2346	1.53	4.52449	2346	1.5	4.16214				2348	1.52	2.94251							2348	1.51	3.0623	2332	1.49	3.26047	2332	1.49	5.63291	2332	1.48	5.69753	2332	1.48	4.42085
Dodecane, 2,6,11-trimethyl-	57	2438	1.68	4.54931	2438	1.66	3.77075				2450	1.8	2.98491	2434	1.67	4.77988							2418	1.61	3.82	2434	1.61	3.45883	2422	1.71	4.91819	2422	1.7	4.78856	2422	1.69	5.64291	2420	1.69	5.3559	2424	1.69	5.71535
Heptadecane, 2,6-dimethyl-	71				2534	0.63	3.24073	2526	0.93	3.58472	2530	0.71	3.92695	2544	0.78	4.93646				2538	0.92	3.25961				2530	0.91	3.30863	2540	0.93	2.2287	2534	0.77	3.99713	2548	0.78	3.96106	2532	0.84	3.10212
1-Iodo-2-methylundecane	71	2560	0.74	4.75871	2562	0.73	4.8362	2562	0.73	4.53717										2564	0.73	4.3632	2568	0.93	4.65077							2544	0.73	4.40239	2544	0.74	4.73984	2544	0.74	4.73001	2578	0.86	4.2198
Isopropyl Alcohol	45	544	0.85	5.46642	552	0.83	6.47292	542	0.72	3.93287	568	0.73	6.08412																			546	0.84	6.11409
Hydrazine, methyl-	45				544	1.09	4.54329	562	1.03	4.49847	562	0.96	3.82753																			574	1.15	4.84894
Formamide	42	602	0.73	3.90524				618	0.75	4.03566	588	0.82	4.57736																			600	0.81	4.27674
Methane, nitroso-	45				608	0.83	5.28096	620	0.8	5.89692	598	0.87	4.3606				604	0.82	3.34291													604	0.81	5.3252
2-Butanone	43	650	0.78	5.2744	662	0.76	4.93512	662	0.67	5.26059																															672	0.78	4.8886
Hexane, 2-methyl-	43	686	0.64	5.16016	704	0.63	3.93934	688	0.61	4.48893																															698	0.64	3.88844
Acetic acid	45	734	1.55	3.25085	746	1.45	6.2605	766	1.28	4.58217	749	1.33	6.16234							746	1.43	3.8466
3-Penten-2-one, (E)-	69	886	1	3.37904	890	0.99	3.80755				914	0.94	3.63676																			902	0.99	4.6803
Cyclopropyl carbinol	41	994	0.84	5.2835	1006	0.84	4.45426	998	0.89	2.54809	988	0.88	3.29409																			986	0.86	4.36368
Ethyne, fluoro-	77	1092	0.8	4.29261	1080	0.82	1.54276	1092	0.84	2.04715	1080	0.85	3.47178																			1092	0.82	2.84722
2-Heptanone, 7,7-dichloro-	43	1252	0.83	5.01648	1260	0.82	4.48853	1278	0.81	4.34967	1266	0.8	5.3755				1292	0.86	3.75382
Propanoic acid, 2,2-dimethyl-, propyl ester	57	1320	0.73	4.85718	1326	0.73	3.77068	1338	0.72	3.34656																1298	0.65	3.57011				1316	0.66	4.10012
4-Decene, 7-methyl-, (E)-	56	1360	0.67	4.95399	1366	0.67	4.32051	1378	0.67	3.95261	1372	0.66	3.16497										1354	0.68	3.82178																1342	0.67	2.08701
2-Heptanone, 4,6-dimethyl-	85	1370	0.83	3.64868				1388	0.82	2.30112	1360	0.85	2.62251				1364	0.82	2.41516
2-Octanol, (R)-	45	1386	0.99	5.85078	1392	0.99	4.45167	1402	0.98	4.10741	1396	0.96	4.63768																			1390	0.99	5.24566
Benzene, 1,3-dichloro-	146	1484	1.16	5.70777	1490	1.15	4.09005	1500	1.14	3.00128																						1486	1.14	4.38453
Analyte 610	75	1530	0.63	3.8456	1546	0.63	3.35789	1542	0.63	3.8024	1530	0.63	4.00016
Analyte 622	75	1548	0.63	3.70245				1566	0.71	2.31812	1544	0.62	3.19119
Benzaldehyde, 3-methyl-	119	1582	1.32	4.03178				1594	1.3	2.884	1590	1.28	3.4673				1582	1.3	2.68603													1582	1.32	3.67638
Benzaldehyde, 2-methyl-	91	1616	1.34	4.67881				1626	1.32	2.88521	1622	1.29	3.85814																			1616	1.34	3.72862
Analyte 666	75	1632	0.62	4.25749	1618	0.62	3.77046				1614	0.62	4.03251
Analyte 686	75	1708	0.61	4.38559	1702	0.62	3.58357	1714	0.61	3.35882																1708	0.6	2.50646
Pentanoic acid	60	1770	0.17	5.8159				1776	0.16	4.09192	1774	0.11	4.72644																1760	0.2	4.27821	1760	0.21	5.32481
Analyte 713	75	1786	0.6	4.61892	1770	0.6	3.19511	1768	0.61	4.00562	1770	0.6	3.81569
2-Butanone, 1-chloro-3,3-dimethyl-	57	1816	0.94	5.29825	1820	0.93	3.89961	1822	0.93	3.35339																						1814	0.93	4.64991
Analyte 733	126	1826	0.83	5.79619	1830	0.82	4.74493	1830	0.82	3.9345	1830	0.81	3.83198
Analyte 744	75	1842	0.6	4.0393	1846	0.6	3.71734	1846	0.6	3.9688
2,4,6,8-Tetramethyl-1-undecene	83	1860	0.68	4.85101				1866	0.68	3.95716	1864	0.67	4.4036													1878	0.68	3.7666
Analyte 766	75				1898	0.6	3.85228	1928	0.59	3.4899	1916	0.59	4.12022				1916	0.59	2.36671
Analyte 805	75	1990	0.59	3.63084				1994	0.6	3.46616	2002	0.59	3.46403
Analyte 858	43	2116	1.39	4.0855				2120	1.39	3.9987	2118	1.36	5.08062
Ethanone, 1-(2,3-dihydro-1H-inden-5-yl)-	145	2122	1.31	4.09707				2126	1.3	3.91873	2124	1.28	5.14997																2114	1.31	2.69854	2114	1.31	2.88404
Cyclohexane, (1-methylethyl)-	82	2154	0.74	3.95362	2156	0.74	3.32226	2156	0.74	3.20193	2156	0.72	3.1269													2158	0.74	2.44265
Analyte 890	77	2204	0.8	4.75656	2208	0.75	4.67828	2204	0.77	5.8006	2220	0.76	5.9768	2196	0.79	3.21296
Heptacosane	57	2210	1.44	4.89335	2214	1.45	4.08488	2226	1.36	5.25319
Analyte 929	75	2274	0.78	3.58153	2256	0.78	2.78511	2300	0.77	3.28221	2292	0.77	4.0984	2292	0.77	3.13608	2256	0.78	2.85577
Octadecane, 6-methyl-	57	2474	1.69	3.89063	2468	1.66	4.45517	2474	1.68	4.18267				2456	1.63	4.80107										2462	1.6	3.33742
1-Iodo-2-methylundecane	57	2560	1.7	3.49451	2550	1.72	5.28518	2538	1.65	4.13478	2540	1.55	4.36405													2540	1.44	4.07795
