## Supplementary Dataset 4 for "An engineered culture vessel and flow system to improve the *in vitro* analysis of volatile organic compounds"

### Sheet: SupplementalData3_Biodome_EColi
Peak	EColi_Day1	EColi_Day2	EColi_Day3	LBBroth_24hr_R1	LBBroth_24hr_R2	LBBroth_24hr_R3
Acetone	5.78364	7.40818	6.26787	6.39548	3.4912	6.80393
Formic acid, ethenyl ester	4.78798	4.53865	4.35757	0	3.52225	3.04037
2-Pentanone, 3-methyl-	4.79646	5.13373	4.3971	4.63339	5.03019	4.82751
Hexane, 2,3,5-trimethyl-	4.03687	4.7762	4.18123	4.7019	0	4.68643
Pyrimidine, 2-methyl-	3.62337	5.93805	5.46326	6.07801	5.58827	6.08379
2,3-Hexanedione.2	4.93742	6.48003	6.4202	0	5.24281	4.44471
Hexane, 2,3,4-trimethyl-	5.22897	4.75176	4.14293	5.45693	4.59287	4.79671
Heptane, 2,4,6-trimethyl-	5.19621	3.83323	3.16359	4.89294	0	3.76201
Nonane	0	3.91928	3.4816	3.72414	3.62392	4.65523
2-Hexanone, 5-methyl-	3.85659	5.37998	0	4.11833	4.48011	3.63861
Nonane.1	3.60795	3.46181	2.54793	2.65025	0	3.34406
Analyte 270	3.45169	3.88543	4.47141	4.07577	4.06421	3.75386
Pyrazine, 2,5-dimethyl-	6.35972	4.25706	0	4.16519	4.49804	5.90293
Heptane, 2,2,4,6,6-pentamethyl-	2.95596	3.70332	3.23452	3.67206	0	3.56031
Cyclohexanone	4.59333	4.6887	3.89743	4.73089	4.33832	3.84165
Hexane, 2,2,3-trimethyl-	4.37085	4.69857	4.39318	4.07068	0	4.3892
2-Butenoic acid, methyl ester	3.66288	3.68641	0	4.65888	4.68236	4.30631
Analyte 287	3.0122	3.47722	3.21605	0	4.19825	2.96917
Pentadecane	3.44826	4.0556	3.80512	2.54365	3.9625	3.80418
Benzenepropionic acid, 4-benzyloxy-	3.14563	3.63335	3.24309	3.75359	3.83092	3.45827
Benzene, 1-ethyl-4-methyl-	3.51169	4.06246	3.93306	4.5544	3.71579	4.00961
2-Heptanone, 4-methyl-	3.51192	3.83273	0	3.93303	3.95497	3.72701
Decane	4.2819	4.21615	4.59627	3.67676	3.81085	3.89987
Pentanoic acid, 2,4-dimethyl-3-oxo-, methyl ester	5.45445	5.86792	6.01088	4.86707	0	4.55505
Dimethyl trisulfide	5.27659	5.84325	5.8502	5.22849	5.41765	5.00572
Heptane, 2,2,4,6,6-pentamethyl-.1	4.29803	4.65675	4.60473	4.1318	4.66474	4.04091
Pyrazine, trimethyl-	5.00179	5.5936	5.18896	6.07184	5.44485	6.09482
Benzene, 1,2,3-trimethyl-	3.98521	4.3822	4.3257	4.07265	4.42049	4.05875
Pyrazine, 2-ethyl-5-methyl-	4.36152	5.44792	5.13298	5.62918	5.04569	5.33861
Pentane, 2,2,4,4-tetramethyl-	3.95085	4.25045	4.20092	0	4.19359	4.27191
2,2,4,4-Tetramethyloctane	4.42418	4.66591	4.60162	5.2114	3.60588	5.6193
Tridecane	4.29808	4.70001	4.64296	3.60385	4.73871	3.83683
Formic acid, 1,1-dimethylethyl ester	4.99526	5.4077	4.91039	3.74938	3.32135	3.89658
Cyclohexane, butyl-	3.27551	3.57863	3.43891	0	3.82104	3.14772
1-Butene, 2,3,3-trimethyl-	2.62692	3.22038	3.1906	0	3.29462	2.49592
Pyrazine, 2-ethenyl-6-methyl-	2.84282	3.56803	2.98041	4.57431	3.89896	4.14987
Undecane	4.7845	5.0636	5.02565	4.85624	4.93817	5.26223
Benzene, (1-methylethyl)-	2.91092	3.61126	3.55746	3.35297	3.63301	3.21997
Decane, 2,3,5,8-tetramethyl-	4.53111	4.85266	4.85071	4.24849	4.82008	4.86828
Decane, 2,5,6-trimethyl-	4.3574	4.60313	4.51428	0	4.48351	3.91253
2-Acetylthiazole	5.1609	5.55498	4.86654	6.23684	5.56169	5.97212
1H-1,2,4-Triazole, 1-octadecanoyl-	3.02718	3.49847	2.83969	3.2699	4.35801	4.00044
2-Methyl-3-isopropylpyrazine	4.48925	4.47082	4.48702	4.83344	4.42885	4.53902
2-Pentene, 4,4-dimethyl-, (E)-	4.07079	4.07087	4.23165	3.51573	0	3.86774
Pyrazine, 3-ethyl-2,5-dimethyl-	4.9704	5.23625	4.54108	5.53538	5.08404	5.35265
Decane, 3,7-dimethyl-	3.85029	4.04021	4.05631	3.88669	4.09387	4.69683
Benzaldehyde, 2-hydroxy-	4.8444	4.26563	0	4.95487	4.35528	4.46559
1-Butene, 2,3,3-trimethyl-.1	3.51334	3.50411	3.64508	0	2.8851	3.51594
1-Octanol	4.21707	4.28733	3.59944	4.63199	3.71921	4.01117
2,3-Dimethyl-5-ethylpyrazine	2.78096	3.83879	2.62155	4.23664	3.79679	4.05849
2H-Pyranmethanol, tetrahydro-2,5-dimethyl-	4.41294	4.3604	4.51783	4.18866	0	4.48809
Benzoic acid, hydrazide	4.36629	3.64371	2.63747	4.01147	3.38678	3.06357
Cyclohexane, (2-methylpropyl)-	3.65562	3.43736	3.56335	4.12326	3.59928	2.91776
Undecane, 2-methyl-	3.76057	3.62013	3.53994	3.18497	3.64267	3.51794
Tetradecane	3.58621	3.42782	3.43483	0	3.43156	3.33932
Analyte 393	2.95489	3.60488	0	4.37927	3.19605	3.69349
Pyrazine, 3,5-diethyl-2-methyl-	2.96124	2.93136	0	4.03973	3.48164	3.42335
2-Nonenal, (E)-	3.49121	3.3553	0	3.88549	3.6454	3.51229
2-(3-Methylbutyl)-3,5-dimethylpyrazine	3.53537	2.97389	0	4.03299	3.59002	3.34987
1-Propanone, 1-phenyl-	3.84166	4.30025	3.60161	3.71004	3.34761	0
Benzyl nitrile	4.0014	4.22478	3.21312	4.63041	3.80298	3.98106
1,2-Propanedione, 1-phenyl-	3.31376	3.99081	3.94715	4.86343	4.28496	4.49258
Pyrazine, 3-butyl-2,5-dimethyl-	3.46938	3.46514	0	4.18798	3.68227	3.57875
Pyrazine, 3-butyl-2,5-dimethyl-.1	3.70816	3.12692	0	4.29549	3.90352	3.6133
Propanoic acid, 2,2-dimethyl-, 2,4-dinitrophenyl ester	3.57398	3.73707	0	3.63758	4.00711	3.33531
Indole	7.25342	7.10942	7.08891	5.36948	5.18163	4.90454
2-Heptanone	4.45383	3.97633	4.28852	3.62872	3.8535	2.40388
Propanoic acid, 2-methyl-, 3-hydroxy-2,2,4-trimethylpentyl ester	3.71482	3.9691	3.28874	4.599	4.38491	4.22834
Sulfurous acid, nonyl 2-propyl ester	2.89814	2.68023	2.65851	0	3.67299	3.56957
2-Pentanone, 3-ethyl-	0	0	0	4.26671	4.95557	3.52932
Pyrazine, 2-ethyl-6-methyl-	0	0	0	5.20383	4.45146	5.07436
Ketone, isopropylidenecyclopropyl methyl	0	0	0	4.42815	4.68235	3.75215
4-Penten-2-one, 4-methyl-	0	0	0	4.89691	4.72654	4.72695
3,6-Dimethyl-6-hepten-4-yn-3-ol	0	0	0	4.05511	3.82002	3.948
3-Thiophenecarboxaldehyde	0	0	0	5.805	5.16571	5.38221
Furan, 2,3,5-trimethyl-	0	0	0	6.19671	5.77977	6.23444
1-Pentene, 4-methyl-	0	0	0	5.12168	3.97188	4.88229
(4-Fluorophenyl)acetone	0	0	0	3.69901	3.2632	3.37965
Cyclobutene-3,4-diol, tetramethyl-	0	0	0	4.61439	4.27849	4.42337
2-Cyclohexen-1-one, 3,5-dimethyl-	0	0	0	4.80218	4.28944	4.96559
4-Acetylocta-1,2-diene	0	0	0	4.77061	4.40634	4.53486
Carbonic acid, hexyl prop-1-en-2-yl ester	0	0	0	3.9683	3.53986	3.20308
2-Phenylpropenal	0	0	0	4.53643	4.05335	4.13556
5-Nonen-4-one, 6-methyl-	0	0	0	4.07148	3.5195	3.87785
2-Octanone, 1-nitro-	0	0	0	4.69812	4.2429	4.52916
2-Decen-1-ol	0	0	0	4.05899	3.23613	2.74891
Nonanoic acid	0	0	0	5.80364	4.62384	4.74181
4-Acetylocta-1,2-diene.1	0	0	0	4.20782	4.20143	4.76543
Ethanone, 1-(2,4,6-trimethylphenyl)-	0	0	0	3.91632	3.43771	3.40418
2(3H)-Furanone, 5-butyldihydro-	0	0	0	4.27136	4.29682	3.12256
2,5-Octadiene, 3,4,5,6-tetramethyl-	0	0	0	3.76419	3.33831	3.61644
2(3H)-Furanone, dihydro-5-pentyl-	0	0	0	4.28543	3.96001	3.58001
1-Hexene, 6-phenyl-4-(1-phenylethoxy)-	0	0	0	4.19903	3.06799	3.12152
Methacrolein	3.928	3.45287	2.51232	0	0	0
1-Propanol	5.59944	4.64701	4.0197	0	0	0
Cyclobutane	3.92195	5.92128	3.32107	0	0	0
Butanal, 2-methyl-	4.41132	5.24024	5.7887	0	0	0
1-Methoxy-2-propyl acetate	3.90904	4.60718	3.9075	0	0	0
Propanoic acid, 2-methyl-, anhydride	3.51788	4.22008	3.90263	0	0	0
2-Propenoic acid, butyl ester	3.64508	4.01566	3.88805	0	0	0
Propanoic acid, butyl ester	4.66977	4.67603	3.72119	0	0	0
Furan, tetrahydro-2,2,5,5-tetramethyl-	5.17736	5.76581	5.44997	0	0	0
Benzyl alcohol	4.46325	5.43379	4.76664	0	0	0
1,3,8-p-Menthatriene	3.02587	3.35749	3.44881	0	0	0
2-Nonanone	4.5868	5.19946	4.87453	0	0	0
1-Phenyl-2-butanone	4.17025	4.14827	3.93823	0	0	0
Analyte 532	3.25994	3.68347	3.56725	0	0	0
6-Methyl-2-pyridinecarbaldehyde	4.3036	4.46746	4.56721	0	0	0
